# A chemical-genetic map of the pathways controlling drug potency in *Mycobacterium tuberculosis*

**DOI:** 10.1101/2021.11.27.469863

**Authors:** Shuqi Li, Nicholas C. Poulton, Jesseon S. Chang, Zachary A. Azadian, Michael A. DeJesus, Nadine Ruecker, Matthew D. Zimmerman, Kathryn Eckartt, Barbara Bosch, Curtis Engelhart, Daniel Sullivan, Martin Gengenbacher, Véronique A. Dartois, Dirk Schnappinger, Jeremy M. Rock

## Abstract

*Mycobacterium tuberculosis* (Mtb) infection is notoriously difficult to treat. Treatment efficacy is limited by Mtb’s intrinsic drug resistance, as well as its ability to evolve acquired resistance to all antituberculars in clinical use. A deeper understanding of the bacterial pathways that govern drug efficacy could facilitate the development of more effective therapies to overcome resistance, identify new mechanisms of acquired resistance, and reveal overlooked therapeutic opportunities. To define these pathways, we developed a CRISPR interference chemical-genetics platform to titrate the expression of Mtb genes and quantify bacterial fitness in the presence of different drugs. Mining this dataset, we discovered diverse and novel mechanisms of intrinsic drug resistance, unveiling hundreds of potential targets for synergistic drug combinations. Combining chemical-genetics with comparative genomics of Mtb clinical isolates, we further identified numerous new potential mechanisms of acquired drug resistance, one of which is associated with the emergence of a multidrug-resistant tuberculosis (TB) outbreak in South America. Lastly, we make the unexpected discovery of an “acquired drug sensitivity.” We found that the intrinsic resistance factor *whiB7* was inactivated in an entire Mtb sublineage endemic to Southeast Asia, presenting an opportunity to potentially repurpose the macrolide antibiotic clarithromycin to treat TB. This chemical-genetic map provides a rich resource to understand drug efficacy in Mtb and guide future TB drug development and treatment.
