## Supplemental Data 2 for "A chemical-genetic map of the pathways controlling drug potency in *Mycobacterium tuberculosis*"

### Sheet: Legend
Supplemental Data 2: Chemical-genetic hit overlap between CRISPRi and TnSeq
	Label description
Tab Name	Specifies the drug that the data table is associated with. For example, EMB lists those genes identified as hits (p-adj < 0.01, |L2FC| > 1) by ethambutol TnSeq screening (PMID: 28893793), as well as the MAGeCK output data for the same genes from CRISPRi screening.
Column name	Column description
ORF_ID	Unique gene IDs for all hit genes (p-adj < 0.01, |L2FC| > 1) identified in ethambutol (EMB), isoniazid (INH), rifampicin (RIF), and vancomycin (VAN) TnSeq drug screening (PMID: 28893793)
TnSeq_l2fc	Log2 fold-change value for hit gene (p-adj < 0.01, |L2FC| > 1) identified by TnSeq
TnSeq_p_adj	Adjusted p-value for hit gene (p-adj < 0.01, |L2FC| > 1) identified by TnSeq
CRISPRi_Hit	If the gene was found to be a hit in either the 1 day or 5 day CRISPRi library predepletion screening condition.
CRISPRi_D1_l2fc	Log2 fold-change value (MAGeCK output, see Supplemental Data 1) for the indicated gene using the 1 day pre-depletion CRISPRi library treated at the "High" dose of the indicated drug. The L2FC value for the lowest FDR (negative vs positive MAGeCK output) is reported.
CRISPRi_D1_fdr	FDR (MAGeCK output, see Supplemental Data 1) for the indicated gene using the 1 day pre-depletion CRISPRi library treated at the "High" dose of the indicated drug. The lowest FDR (negative vs positive MAGeCK output) is reported.
CRISPRi_D5_l2fc	Log2 fold-change value (MAGeCK output, see Supplemental Data 1) for the indicated gene using the 5 day pre-depletion CRISPRi library treated at the "High" dose of the indicated drug. The L2FC value for the lowest FDR (negative vs positive MAGeCK output) is reported.
CRISPRi_D5_fdr	FDR (MAGeCK output, see Supplemental Data 1) for the indicated gene using the 5 day pre-depletion CRISPRi library treated at the "High" dose of the indicated drug. The lowest FDR (negative vs positive MAGeCK output) is reported.

### Sheet: EMB
ORF_ID	TnSeq_l2fc	TnSeq_p_adj	CRISPRi_Hit	CRISPRi_D1_l2fc	CRISPRi_D1_fdr	CRISPRi_D5_l2fc	CRISPRi_D5_fdr
RVBD3490:otsA	2.22	0.000538	Yes	1.7387	7e-06	3.0414	1e-05
RVBD2702:ppgK	3.21	0	Yes	1.5245	7e-06	2.0404	1e-05
RVBD3696c:glpK	4.26	0	Yes	3.234	7e-06	3.8183	1e-05
RVBD0019c:fhaB	-1.68	0.000911	No	0.68246	0.043096	0.3095	0.96875
RVBD3311:RVBD3311	-2.15	0.009955	No	-0.32782	0.422441	-0.90077	3.1e-05
RVBD1069c:RVBD1069c	2.68	0	Yes	1.863	7e-06	2.5145	1e-05
RVBD0346c:ansP2	2.18	0	Yes	1.189	7e-06	1.5961	1e-05
RVBD0066c:icd2	1.3	0.001906	No	0.86123	7e-06	0.63027	1e-05
RVBD3419c:gcp	2.03	0.000155	Yes	1.0122	7e-06	1.0546	1e-05
RVBD3920c:RVBD3920c	2.46	0.001543	No	0.27032	0.045173	0.83539	1e-05
RVBD0051:RVBD0051	3.1	0	Yes	1.2872	7e-06	2.26	1e-05
RVBD2176:pknL	-2.12	0	Yes	-1.2373	0.000248	-1.8206	3.1e-05
RVBD1072:RVBD1072	3.01	0.000278	Yes	1.4093	7e-06	1.822	1e-05
RVBD1701:RVBD1701	-1.57	0.003935	No	-0.30884	0.127479	-0.78039	0.000821
RVBD0876c:RVBD0876c	-2.41	0.000278	Yes	-0.53636	0.000248	-1.4221	3.1e-05
RVBD0020c:fhaA	-2.55	0.003208	Yes	-0.86563	0.000804	-1.31	3.1e-05
RVBD2710:sigB	-2.99	0	Yes	-0.57389	0.011474	-1.5108	3.1e-05
RVBD0016c:pbpA	-4.12	0	Yes	-0.72427	0.005602	-2.1765	3.1e-05
RVBD2582:ppiB	-4.94	0	No	-0.37857	0.000688	-0.57224	3.1e-05
RVBD1640c:lysX	-3.05	0	Yes	-0.55466	0.000248	-1.5925	3.1e-05
RVBD2476c:gdh	-2.94	0	Yes	-0.4184	0.00043	-1.0308	3.1e-05
RVBD0820:phoT	-1.8	0.008541	No	-0.55373	0.000804	-0.81013	8.3e-05
RVBD0127:mak	-3.77	0.00308	Yes	0.3412	0.388528	-1.1463	3.1e-05
RVBD2138:lppL	3.26	0.009081	No	0.52401	7e-06	0.83219	1e-05
RVBD0996:RVBD0996	-2.47	0	Yes	-1.172	0.000248	-1.6907	3.1e-05
RVBD3804c:fbpA	-3.62	0	Yes	-0.65244	0.000737	-1.8725	3.1e-05
RVBD0017c:rodA	-3.57	0	Yes	-0.68504	0.000248	-1.9075	3.1e-05
RVBD1825:RVBD1825	-1.91	0.007481	No	0.56508	0.046846	0.70777	0.000995
RVBD0538:RVBD0538	1.99	0.001468	Yes	0.96791	7e-06	1.1832	1e-05
RVBD3630:RVBD3630	-2.35	0	Yes	-0.55184	0.006474	-1.0956	3.1e-05
RVBD1566c:RVBD1566c	-1.47	0	No	0.21863	0.016463	-0.32833	0.151022
RVBD2190c:RVBD2190c	-3.09	0.001845	Yes	-0.30742	1	-1.2515	3.1e-05
RVBD1747:RVBD1747	1.97	0	Yes	1.3599	7e-06	1.8563	1e-05
RVBD1300:hemK	5	0.002618	Yes	1.4179	7e-06	2.6941	1e-05
RVBD0410c:pknG	-3.75	0	Yes	-0.84207	0.000248	-2.1089	3.1e-05
RVBD3205c:RVBD3205c	-2.23	0	Yes	-0.62319	0.018677	-1.2155	3.1e-05
RVBD1096:RVBD1096	-1.72	0.001468	No	0.35744	0.685757	-0.32963	0.048526
RVBD2198c:mmpS3	-2.19	0.008456	Yes	0.93941	0.221559	-1.1737	0.002886
RVBD0204c:RVBD0204c	3.41	0	Yes	3.1528	7e-06	3.2483	1e-05
RVBD1159:pimE	-2.57	0	Yes	0.41817	0.612707	-1.4796	3.1e-05
RVBD1565c:RVBD1565c	-3.47	0	Yes	-0.3858	0.00055	-2.1494	3.1e-05
RVBD1821:secA2	-3.57	0	Yes	-0.70589	0.000248	-1.6741	3.1e-05
RVBD0642c:mmaA4	-1.55	0.000278	Yes	-0.98125	0.001613	-1.8495	3.1e-05
RVBD2224c:caeA	-3.56	0	Yes	1.348	7e-06	0.81542	1e-05
RVBD3044:fecB	-3.35	0	No	-0.25618	0.096089	-0.94747	3.1e-05

### Sheet: INH
ORF_ID	TnSeq_l2fc	TnSeq_p_adj	CRISPRi_Hit	CRISPRi_D1_l2fc	CRISPRi_D1_fdr	CRISPRi_D5_l2fc	CRISPRi_D5_fdr
RVBD3490:otsA	-2.27	0.00163	No	-0.37363	0.421576	-0.75965	1.4e-05
RVBD2173:idsA2	2.37	0	No	0.31838	0.326979	0.91267	0.005819
RVBD1112:RVBD1112	3.04	0.000429	Yes	-0.58297	0.303859	2.669	2.6e-05
RVBD2140c:TB18.6	-2.2	0.009792	No	0	1	-0.48959	0.050169
RVBD1170:mshB	4.19	0.000633	Yes	-0.27884	0.789958	2.7998	2.6e-05
RVBD1691:RVBD1691	-2.88	0.000429	Yes	-0.81654	0.000147	-1.7604	1.4e-05
RVBD2454c:RVBD2454c	4.47	0.000429	Yes	0.77099	0.00042	4.6523	2.6e-05
RVBD1328:glgP	1.24	0.000288	No	0.22325	0.072921	0.66645	0.000922
RVBD0819:mshD	3.64	0.000109	Yes	-0.43687	1.3e-05	-1.1054	1.4e-05
RVBD2847c:cysG	3.98	0	Yes	-0.33845	0.03999	3.9649	2.6e-05
RVBD3849:espR	-3.32	0.000202	Yes	-3.5959	1.3e-05	-2.3607	1.4e-05
RVBD2640c:RVBD2640c	-2.01	0.00675	No	-0.1853	0.370334	-0.91906	0.004041
RVBD2404c:lepA	3.76	0	Yes	0.86819	0.009125	5.4802	2.6e-05
RVBD1213:glgC	-1.77	0	Yes	-0.48922	1.3e-05	-1.5946	1.4e-05
RVBD1324:RVBD1324	2.63	0.000202	Yes	0.64539	0.007426	2.726	2.6e-05
RVBD2428:ahpC	-4.13	0.000565	Yes	-3.7689	1.3e-05	-2.6621	1.4e-05
RVBD3600c:RVBD3600c	-2.29	0	Yes	-0.38231	0.150231	-1.145	0.000136
RVBD1957:RVBD1957	2.16	0	Yes	1.3353	0.000113	3.7623	2.6e-05
RVBD2429:ahpD	-3.83	0.000109	Yes	-0.96733	1.3e-05	-1.9383	1.4e-05
RVBD0158:RVBD0158	-2.59	0	Yes	-1.07	1.3e-05	-1.8119	1.4e-05
RVBD0249c:RVBD0249c	2.06	0	Yes	0.93799	0.000113	2.1124	2.6e-05
RVBD1173:fbiC	1.62	0	No	-0.34913	3.6e-05	-0.68783	0.652073
RVBD2388c:hemN	1.8	0.007798	Yes	0.21888	0.148241	1.4696	2.6e-05
RVBD0066c:icd2	1.52	0.000202	No	0.32157	0.873684	0.56789	0.019388
RVBD0153c:ptbB	3.36	0	Yes	0.59149	0.002823	2.8124	2.6e-05
RVBD0877:RVBD0877	3.48	0	Yes	2.212	0.000113	7.2138	2.6e-05
RVBD3270:ctpC	2.02	0	Yes	0.56272	0.00042	1.6035	2.6e-05
RVBD1205:RVBD1205	-3.2	0	Yes	-1.1769	1.3e-05	-2.0335	1.4e-05
RVBD1901:cinA	-3.24	0	Yes	-2.0441	1.3e-05	-2.1553	1.4e-05
RVBD0860:fadB	1.52	0.008408	Yes	0.37521	0.000113	1.7807	2.6e-05
RVBD3419c:gcp	-2.85	0	Yes	-0.70509	0.000252	-1.4825	1.4e-05
RVBD1956:higA	1.59	0.001869	Yes	1.9224	0.000113	5.0432	2.6e-05
RVBD3271c:RVBD3271c	-3.42	0	No	-0.48007	0.008473	-0.99065	1.4e-05
RVBD0413:mutT3	-2.51	0.001751	Yes	-1.5193	1.3e-05	-1.6886	1.4e-05
RVBD0051:RVBD0051	-1.46	0.000565	No	-0.34797	0.007352	-0.83421	1.4e-05
RVBD0806c:cpsY	-1.11	0.000109	No	-0.33828	0.283251	-0.56797	0.09307
RVBD0758:phoR	-2.55	0	No	-0.42764	0.111794	-0.94427	1.4e-05
RVBD0757:phoP	-2.29	0	No	-0.63584	0.080982	-0.47782	0.144268
RVBD0248c:RVBD0248c	1.93	0	Yes	1.0746	0.000113	2.4378	2.6e-05
RVBD1072:RVBD1072	-2.46	0	Yes	-1.6623	1.3e-05	-2.0112	1.4e-05
RVBD1710:scpB	-2.25	0.000429	No	-0.8294	3.6e-05	-0.55578	0.180373
RVBD2455c:RVBD2455c	4.03	0	Yes	0.9097	0.000646	5.354	2.6e-05
RVBD2583c:relA	4.61	0.000565	Yes	0.45129	0.04399	2.6604	2.6e-05
RVBD2131c:cysQ	3.22	0	Yes	0.41258	0.116005	3.3898	2.6e-05
RVBD2241:aceE	-2.11	0	No	-0.32379	1	-0.45437	0.059067
RVBD0563:htpX	-2.18	0	Yes	-1.8409	1.3e-05	-2.1692	1.4e-05
RVBD2535c:pepQ	-3.38	0	No	-0.60822	0.002733	-0.58336	0.008565
RVBD2476c:gdh	-1.51	0.004623	No	-0.43539	1.3e-05	-0.76966	1.4e-05
RVBD1836c:RVBD1836c	-2.69	0	Yes	-0.48241	1.3e-05	-1.0733	1.4e-05
RVBD2374c:hrcA	-2.49	0	No	-0.39864	0.159648	-0.50794	0.219722
RVBD3136:PPE51	2.15	0.000288	Yes	1.3441	0.000113	3.3809	2.6e-05
RVBD3220c:RVBD3220c	2.6	0	Yes	-0.43601	1.3e-05	2.409	0.000464
RVBD2400c:subI	-1.65	0.004757	No	-0.6101	1.3e-05	-0.81022	1.4e-05
RVBD3804c:fbpA	-2.25	0	No	-0.60028	0.001653	-0.62713	4e-05
RVBD2051c:ppm1	-1.86	0.000375	No	-0.39145	1.3e-05	-0.53929	0.000293
RVBD3193c:RVBD3193c	-2.66	0	No	-0.65028	1.3e-05	-0.79085	1.4e-05
RVBD0410c:pknG	-5.54	0	Yes	-1.2296	1.3e-05	-1.1998	1.4e-05
RVBD0204c:RVBD0204c	-1.67	0	No	-0.57079	1.3e-05	-0.84543	1.4e-05
RVBD1159:pimE	-2.21	0	Yes	-0.44787	0.002859	-1.0523	1.4e-05
RVBD3044:fecB	-3.11	0	Yes	-0.64181	1.3e-05	-1.255	1.4e-05

### Sheet: RIF
ORF_ID	TnSeq_l2fc	TnSeq_p_adj	CRISPRi_Hit	CRISPRi_D1_l2fc	CRISPRi_D1_fdr	CRISPRi_D5_l2fc	CRISPRi_D5_fdr
RVBD1754c:RVBD1754c	1.31	0.003116	No	0.68623	2.2e-05	0.20226	0.004542
RVBD1010:ksgA	-1.91	0	Yes	-1.0665	1e-05	-1.1007	9e-06
RVBD1340:rphA	-2.18	0	Yes	-2.4821	1e-05	-2.1129	9e-06
RVBD1592c:RVBD1592c	-1.58	0.005558	Yes	1.0477	2.2e-05	0.66477	2.3e-05
RVBD3484:cpsA	-1.87	0	Yes	1.4361	2.2e-05	0.73202	2.3e-05
RVBD2091c:RVBD2091c	-1.1	0.000175	Yes	-2.7259	1e-05	-2.3889	9e-06
RVBD0757:phoP	-1.54	0.007126	No	0.83884	0.019632	0.36256	0.111287
RVBD0179c:lprO	-1.69	0	Yes	-1.4915	1e-05	-1.0612	9e-06
RVBD0983:pepD	-1.8	0.002234	Yes	-1.5541	1e-05	-1.3525	9e-06
RVBD3719:RVBD3719	-1.85	0	Yes	-1.0915	1e-05	-0.54466	9e-06
RVBD0309:RVBD0309	-1.94	0	No	-0.69739	0.121262	-0.87229	0.005937
RVBD0930:pstA1	-2.56	9.6e-05	No	-0.49091	0.000545	-0.45305	0.001234
RVBD2170:RVBD2170	-2.83	0	Yes	-1.158	1e-05	-1.7016	9e-06
RVBD0929:pstC2	-2.65	0	Yes	-2.4809	1e-05	-2.6018	9e-06
RVBD2710:sigB	-2.45	0	Yes	-2.854	1e-05	-2.5405	9e-06
RVBD0928:pstS3	-2.25	9.6e-05	Yes	-2.3415	1e-05	-2.7326	9e-06
RVBD1220c:RVBD1220c	-1.62	0.000699	Yes	-1.0281	1e-05	-1.2762	9e-06
RVBD1640c:lysX	-1.79	0	Yes	-0.99137	1e-05	-1.3238	9e-06
RVBD0820:phoT	-2.86	0	Yes	-2.1422	1e-05	-2.4042	9e-06
RVBD3414c:sigD	-1.68	0.005894	Yes	-2.2279	1e-05	-1.6075	9e-06
RVBD1006:RVBD1006	-2.35	0	Yes	-1.6207	1e-05	-1.9462	9e-06
RVBD1836c:RVBD1836c	-2.18	9.6e-05	Yes	-0.71279	1e-05	-1.5399	9e-06
RVBD3136:PPE51	-1.31	0.001271	No	-0.71397	0.030059	-0.40255	4.2e-05
RVBD2363:amiA2	-2.84	0.000175	Yes	-2.3072	1e-05	-2.4886	9e-06
RVBD0129c:fbpC	-2.23	0	No	-0.32473	0.291794	-0.2544	0.00849
RVBD2525c:RVBD2525c	-3.04	0	Yes	-1.0938	0.000261	-0.69978	9e-06
RVBD3207c:RVBD3207c	-1.72	0.000175	Yes	-2.0603	1e-05	-1.9175	9e-06
RVBD2400c:subI	-2.08	0.001066	Yes	-1.3489	1e-05	-1.3021	9e-06
RVBD2179c:RVBD2179c	-2.6	0	No	-0.36718	0.05262	-0.57713	0.005483
RVBD1433:RVBD1433	-2.3	0.00341	Yes	-1.2435	1e-05	-1.1677	9e-06
RVBD2171:lppM	-2.79	0	Yes	-2.1659	1e-05	-2.4844	9e-06
RVBD3005c:RVBD3005c	-4.63	0	Yes	-3.0935	1e-05	-2.7176	9e-06
RVBD2051c:ppm1	-1.86	0	Yes	-0.75171	1e-05	-1.0573	9e-06
RVBD1435c:RVBD1435c	-2.38	0.005794	Yes	-1.6248	9.7e-05	-1.2569	2.6e-05
RVBD0361:RVBD0361	-3.4	0	Yes	-1.5639	1e-05	-1.9463	9e-06
RVBD3193c:RVBD3193c	-1.81	0	Yes	-1.9625	1e-05	-1.8732	9e-06
RVBD3630:RVBD3630	-1.54	0.005516	Yes	-0.89535	1e-05	-1.2433	9e-06
RVBD0955:RVBD0955	-3.47	0.000565	Yes	-1.4008	1e-05	-1.8758	9e-06
RVBD1566c:RVBD1566c	-1.43	0.000175	Yes	-2.3606	1e-05	-1.8963	9e-06
RVBD3810:pirG	-3.52	0	Yes	-4.6254	1e-05	-3.7855	9e-06
RVBD1410c:RVBD1410c	-3.23	0	Yes	-3.4783	1e-05	-3.111	9e-06
RVBD1698:mctB	-4.96	0.005473	Yes	-3.6119	1e-05	-3.051	9e-06
RVBD0410c:pknG	-2.96	0.000258	Yes	-2.9154	1e-05	-3.0845	9e-06
RVBD0007:RVBD0007	-3.54	0	Yes	-2.2366	1e-05	-3.0183	9e-06
RVBD0412c:RVBD0412c	-3.57	0.000412	Yes	-3.1011	1e-05	-3.215	9e-06
RVBD3682:ponA2	-3.96	0	Yes	-2.9635	1e-05	-3.3996	9e-06
RVBD2198c:mmpS3	-4.47	0	Yes	-3.3834	1e-05	-3.1859	9e-06
RVBD0204c:RVBD0204c	-2.94	0	Yes	-2.4642	1e-05	-2.5311	9e-06
RVBD1159:pimE	-3.39	0	Yes	0.37738	0.678896	-1.2402	9e-06
RVBD2700:RVBD2700	-4.49	0.000412	Yes	-2.7042	1e-05	-3.0718	9e-06
RVBD0436c:pssA	-1.78	0.000699	Yes	-1.7529	1e-05	-1.9106	9e-06
RVBD2869c:rip	-4.35	0	Yes	-2.386	1e-05	-2.7556	9e-06
RVBD1821:secA2	-2.42	0	No	-0.14594	0.449465	-0.76857	9e-06
RVBD0999:RVBD0999	-4.42	0	Yes	-0.74347	0.062513	-1.3683	9e-06
RVBD1244:lpqZ	-4.02	0	Yes	-1.2596	1e-05	-1.375	9e-06
RVBD0994:moeA1	-4.71	0	Yes	-3.5254	1e-05	-3.4044	9e-06
RVBD2246:kasB	-2.56	0.008445	Yes	-1.5845	0.001556	-2.4721	8.9e-05
RVBD0472c:RVBD0472c	-4.8	0	Yes	-1.4778	1e-05	-1.127	9e-06
RVBD0431:RVBD0431	-4.2	0.009295	Yes	-2.1373	1e-05	-0.85685	0.016484
RVBD3717:RVBD3717	-4.97	0	Yes	-2.3216	1e-05	-1.0277	9e-06
RVBD3267:RVBD3267	-5.39	0	Yes	-2.9686	1e-05	-2.3031	9e-06
RVBD2224c:caeA	-5.03	0	Yes	-1.4113	1e-05	-1.683	9e-06
RVBD1086:RVBD1086	-6.11	0	Yes	-1.838	1e-05	-1.4593	9e-06
RVBD1411c:lprG	-5.34	9.6e-05	Yes	-3.6967	1e-05	-3.4582	9e-06
RVBD3044:fecB	-5.81	0	Yes	-2.9823	1e-05	-3.0763	9e-06

### Sheet: VAN
ORF_ID	TnSeq_l2fc	TnSeq_p_adj	CRISPRi_Hit	CRISPRi_D1_l2fc	CRISPRi_D1_fdr	CRISPRi_D5_l2fc	CRISPRi_D5_fdr
RVBD2690c:RVBD2690c	2.2	7.9e-05	No	0.62283	0.00016	0.57988	3.1e-05
RVBD3490:otsA	1.95	0	No	0.7207	0.000187	0.66274	3.1e-05
RVBD3696c:glpK	1.33	0.006054	Yes	1.5198	0.00016	1.5774	3.1e-05
RVBD1640c:lysX	-1.27	0	No	-0.50092	0.000637	-0.60566	9e-06
RVBD2476c:gdh	-1.29	0.008072	Yes	-1.2632	4e-06	-0.96335	9e-06
RVBD0537c:RVBD0537c	-1.44	0.001387	No	-0.62733	4e-06	-0.80636	9e-06
RVBD1006:RVBD1006	-1.56	7.9e-05	Yes	-0.72059	4e-06	-1.0974	9e-06
RVBD2374c:hrcA	-1.65	0.001468	No	-0.79635	0.001292	-0.65834	0.125679
RVBD3136:PPE51	-1.66	0	No	-0.71621	4e-06	-0.60441	9e-06
RVBD1925:fadD31	-1.71	0	Yes	-1.1896	4e-06	-1.04	9e-06
RVBD0996:RVBD0996	-1.76	0	No	-0.91186	4e-06	-0.75656	9e-06
RVBD0129c:fbpC	-1.89	0	No	-0.46497	4e-06	-0.42658	0.161698
RVBD2525c:RVBD2525c	-1.9	0	No	-0.80323	0.00107	-0.53296	0.001781
RVBD0244c:fadE5	-1.91	0	No	0.68793	0.00016	0.20989	0.013945
RVBD2197c:RVBD2197c	-1.92	0	Yes	-1.5815	4e-06	-1.7411	9e-06
RVBD3207c:RVBD3207c	-1.93	0	Yes	-1.9366	4e-06	-1.426	9e-06
RVBD1824:RVBD1824	-1.94	0.002515	Yes	-2.3488	4e-06	-3.0735	9e-06
RVBD2400c:subI	-1.96	0.000897	Yes	-1.2728	4e-06	-1.8957	9e-06
RVBD2179c:RVBD2179c	-2.03	0.00241	No	-0.63646	9.2e-05	-0.93834	0.002132
RVBD2171:lppM	-2.05	0.005287	Yes	-1.1154	4e-06	-1.3996	9e-06
RVBD3005c:RVBD3005c	-2.06	0	Yes	-1.2277	4e-06	-2.1155	9e-06
RVBD2051c:ppm1	-2.06	0	Yes	-0.8188	4e-06	-1.0478	9e-06
RVBD0017c:rodA	-2.1	0.000354	Yes	-3.8085	4e-06	-3.6727	9e-06
RVBD1823:RVBD1823	-2.13	0.000354	Yes	-2.0103	4e-06	-2.3944	9e-06
RVBD1825:RVBD1825	-2.23	0	Yes	-2.9793	4e-06	-3.6303	9e-06
RVBD1435c:RVBD1435c	-2.33	0.00709	Yes	-2.5332	4e-06	-1.9553	9e-06
RVBD0538:RVBD0538	-2.5	0	Yes	-2.1492	4e-06	-1.9781	9e-06
RVBD0361:RVBD0361	-2.55	0	Yes	-1.3181	0.001024	-0.7619	0.009343
RVBD3193c:RVBD3193c	-2.6	0	Yes	-1.9118	4e-06	-1.9142	9e-06
RVBD3630:RVBD3630	-2.6	0	Yes	-1.2866	4e-06	-1.4944	9e-06
RVBD0955:RVBD0955	-2.61	0.000897	Yes	-2.5885	4e-06	-2.4587	9e-06
RVBD1566c:RVBD1566c	-2.83	0	Yes	-2.2592	4e-06	-1.6891	9e-06
RVBD2221c:glnE	-2.84	0.000557	No	-0.48161	0.00418	-0.39863	9e-06
RVBD2190c:RVBD2190c	-2.87	0.000354	Yes	-2.4095	4e-06	-1.6652	9e-06
RVBD3810:pirG	-2.94	7.9e-05	Yes	-4.6508	4e-06	-4.9125	9e-06
RVBD1410c:RVBD1410c	-3.07	0	Yes	-2.2678	4e-06	-3.5698	9e-06
RVBD1747:RVBD1747	-3.13	0	Yes	-1.8729	4e-06	-2.0838	9e-06
RVBD0410c:pknG	-3.28	0	Yes	-2.8329	4e-06	-2.4672	9e-06
RVBD0007:RVBD0007	-3.28	0	Yes	-1.4743	4e-06	-2.063	9e-06
RVBD0384c:clpB	-3.33	0.008869	Yes	-1.9064	4e-06	-1.416	9e-06
RVBD0412c:RVBD0412c	-3.36	0	Yes	-2.6005	4e-06	-2.5637	9e-06
RVBD3632:RVBD3632	-3.36	0	No	-0.6786	4e-06	-0.57777	9e-06
RVBD3205c:RVBD3205c	-3.48	0	Yes	-2.0466	4e-06	-2.0965	9e-06
RVBD3682:ponA2	-3.53	0	Yes	-2.1789	4e-06	-2.8724	9e-06
RVBD3779:RVBD3779	-3.55	0	Yes	-1.2494	4e-06	-1.3009	9e-06
RVBD1096:RVBD1096	-3.59	0	No	-0.79236	4e-06	-0.48786	0.000189
RVBD2198c:mmpS3	-3.62	0	Yes	-4.6126	4e-06	-4.6329	9e-06
RVBD0204c:RVBD0204c	-3.64	0	Yes	-1.945	4e-06	-2.5251	9e-06
RVBD1159:pimE	-3.66	0	No	-0.96803	4e-06	-0.71341	9e-06
RVBD2837c:RVBD2837c	-3.72	0.00074	Yes	-2.0289	4e-06	-1.5956	9e-06
RVBD1565c:RVBD1565c	-3.74	0	Yes	-3.0294	4e-06	-2.1727	9e-06
RVBD0436c:pssA	-3.83	0	Yes	-1.6835	4e-06	-2.7288	9e-06
RVBD0437c:psd	-3.86	0.002433	Yes	-1.4831	4e-06	-2.0036	9e-06
RVBD2869c:rip	-3.89	0	Yes	-3.3998	4e-06	-3.524	9e-06
RVBD2553c:RVBD2553c	-3.89	0.000155	Yes	-3.094	4e-06	-2.2137	9e-06
RVBD1821:secA2	-3.96	0	Yes	-1.4368	4e-06	-1.5768	9e-06
RVBD0050:ponA1	-4	0	Yes	-2.5889	4e-06	-2.309	9e-06
RVBD0999:RVBD0999	-4.02	0.000354	Yes	-0.80374	0.000173	-1.6157	9e-06
RVBD2392:cysH	-4.07	0.000897	No	-0.6397	4e-06	-0.51311	9e-06
RVBD1244:lpqZ	-4.3	0	Yes	-0.75133	4e-06	-1.2019	9e-06
RVBD1512:epiA	-4.37	7.9e-05	No	-0.93275	4e-06	-0.80386	2.5e-05
RVBD2518c:ldtB	-4.51	0.000305	Yes	-3.8518	4e-06	-3.0634	9e-06
RVBD0994:moeA1	-4.96	0	Yes	-3.0279	4e-06	-4.2883	9e-06
RVBD0642c:mmaA4	-5.13	0	Yes	-0.70488	4e-06	-2.6826	9e-06
RVBD2246:kasB	-5.26	7.9e-05	Yes	-4.0145	4e-06	-3.2575	5.4e-05
RVBD3101c:ftsX	-5.35	0.001428	Yes	-2.2018	4e-06	-0.72945	0.025314
RVBD0472c:RVBD0472c	-5.35	0	Yes	-1.3025	4e-06	-1.0896	9e-06
RVBD0431:RVBD0431	-5.48	0.000616	Yes	-4.3658	4e-06
RVBD3717:RVBD3717	-5.49	0	Yes	-1.3789	0.000293	-1.1073	9.7e-05
RVBD3267:RVBD3267	-6	0	Yes	-3.7173	4e-06	-3.7878	9e-06
RVBD2224c:caeA	-6.29	0	Yes	-2.68	4e-06	-2.6949	9e-06
RVBD1086:RVBD1086	-6.42	0	Yes	-2.4335	4e-06	-2.692	9e-06
RVBD1411c:lprG	-6.43	7.9e-05	Yes	-3.8137	4e-06	-4.7105	9e-06
RVBD3044:fecB	-6.97	0	Yes	-3.4245	4e-06	-3.4554	9e-06
