## Supplemental Data 5 for "A chemical-genetic map of the pathways controlling drug potency in *Mycobacterium tuberculosis*"

### Sheet: Legend for tsnR mutations
Supplemental Data 5: List of identified tsnR mutations from clinical isolate WGS database
Column name	Column description
Position	Nucleotide position of the indicated SNP in the H37Rv reference genome (NC_018143)
Amino Acid Change	Amino acid change resulting from the indicated mutation
Nucleotide Change	Nucleotide position within the tsnR (rv1644) ORF followed by "WT nucleotide > Mutated Nucleotide"
Prediction	Predicted effect of mutation (i.e. frameshift, missense, etc.)
Sublineages	Sublineage designation for all mutants with the indicated mutation. Numerator = number of isolates with the mutation in the indicated sublineage. Denominator = total number of strains in our database belonging to the indicated sublineage. None = sublineage call was not confident.
# Occurrences	Number of strains with that mutation in our database of 45,473 whole genome sequences
Sample Drug Resistance	Genotypic drug resistance prediction for all strains with the indicated mutation. Numerator = number of isolates with the mutation and the drug resistance genotype. Denominator = total number of strains in our database with the indicated drug resistance genotype
Accession #	Accession numbers for all strains in our database with the indicated mutation

### Sheet: tsnR mutations
Position	AA change	Nucleotide change	Prediction	Sublineages	# occurrences	Sample Drug Resistance	Accession #
1853614	p.Val1?	c.2T>C	start_lost	lineage4.8: 1/3234	1	None: 1/27783	(PRJEB9680, ERR551268)
1853621	p.Thr3Thr	c.9C>T	synonymous	lineage2.2.1: 3/9163, lineage3: 1/3537, lineage4.1.1.3: 3/1178	7	None: 7/27783	(PRJEB1366, ERR279589), (PRJEB1366, ERR495120), (PRJEB15382, ERR1633889), (PRJEB21577, ERR2020077), (PRJNA187550, SRR671871), (PRJNA268900, SRR1723470), (PRJNA401515, SRR6046433)
1853633	p.Ala7Ala	c.21C>A	synonymous	lineage3: 9/3537	9	(Rifampicin, Streptomycin, Isoniazid): 1/1146, (Streptomycin, Isoniazid): 2/593, None: 6/27783	(PRJEB2221, ERR270727), (PRJEB2221, ERR270761), (PRJEB2221, ERR294202), (PRJEB2221, ERR294253), (PRJEB25999, ERR2516392), (PRJEB9680, ERR2199782), (PRJNA282721, SRR2100863), (PRJNA282721, SRR2101004), (PRJNA282721, SRR2101043)
1853633	p.Ala7Ala	c.21C>T	synonymous	lineage3: 1/3537	1	None: 1/27783	(PRJEB25991, ERR2513024)
1853636	p.Arg8Arg	c.24G>A	synonymous	None: 1/2223, lineage4.1.1.1: 133/500, lineage4.3.4.1: 1/494	135	(Ethambutol, Isoniazid): 1/157, (Isoniazid,): 3/1780, (Kanamycin, Rifampicin, Streptomycin, Isoniazid): 4/65, (Rifampicin, Ethambutol): 2/118, (Rifampicin, Ethambutol, Isoniazid): 2/499, (Rifampicin, Isoniazid): 4/1029, (Rifampicin, Streptomycin, Isoniazid): 2/1146, (Rifampicin,): 3/881, None: 114/27783	(PRJEB10385, ERR1034961), (PRJEB10385, ERR1035021), (PRJEB10385, ERR1035053), (PRJEB2221, ERR039327), (PRJEB2221, ERR039328), (PRJEB2221, ERR039329), (PRJEB2221, ERR040109), (PRJEB2221, ERR046733), (PRJEB2221, ERR046734), (PRJEB2221, ERR046735), (PRJEB2221, ERR046736), (PRJEB2221, ERR046737), (PRJEB2221, ERR046738), (PRJEB2221, ERR046740), (PRJEB2221, ERR046741), (PRJEB2221, ERR046743), (PRJEB222…
1853639	p.Val9Val	c.27G>A	synonymous	lineage3: 6/3537	6	None: 6/27783	(PRJEB2221, ERR270761), (PRJEB2221, ERR294202), (PRJEB2221, ERR294253), (PRJNA282721, SRR2100863), (PRJNA282721, SRR2101004), (PRJNA282721, SRR2101043)
1853643	p.Thr11Ala	c.31A>G	missense	lineage2.2.1: 3/9163, lineage4.1: 5/188	8	(Isoniazid,): 1/1780, (Rifampicin,): 1/881, None: 6/27783	(PRJEB25543, ERR2503397), (PRJEB25997, ERR2515974), (PRJEB27366, ERR2653016), (PRJEB32037, ERR3276121), (PRJEB9680, ERR552061), (PRJNA268900, SRR1723727), (PRJNA268900, SRR1723729), (PRJNA401515, SRR6045502)
1853644	p.Thr11Met	c.32C>T	missense	lineage3: 2/3537	2	None: 2/27783	(PRJEB23157, ERR2179614), (PRJNA268900, SRR1723416)
1853645	p.Thr11Thr	c.33G>C	synonymous	None: 1/2223	1	(Rifampicin, Streptomycin, Ethambutol): 1/48	(PRJNA268900, SRR1723535)
1853649	p.Val13Ile	c.37G>A	missense	lineage1.2.1.3: 1/435	1	(Ethambutol, Isoniazid, Pyrazinamide): 1/46	(PRJEB31905, ERR3256119)
1853650	p.Val13Gly	c.38T>G	missense	lineage4.9: 1/2941	1	None: 1/27783	(PRJEB19976, ERR1880944)
1853656	p.Leu15Arg	c.44T>G	missense	lineage2.2.2: 3/747	3	(Ethambutol, Rifampicin, Isoniazid, Ofloxacin): 3/81	(PRJNA283583, SRR2024907), (PRJNA283583, SRR2024923), (PRJNA283583, SRR2024962)
1853670	p.Gly20Cys	c.58G>T	missense	lineage4.8: 1/3234	1	(Isoniazid,): 1/1780	(PRJEB25991, ERR2514631)
1853672	p.Gly20Gly	c.60C>T	synonymous	lineage2.2.1: 1/9163	1	None: 1/27783	(PRJDB3875, DRR034506)
1853676	p.Arg22Cys	c.64C>T	missense	lineage4.8: 1/3234	1	None: 1/27783	(PRJEB25997, ERR2515460)
1853677	p.Arg22Pro	c.65G>C	missense	lineage4.4.2: 1/273	1	(Rifampicin, Ethambutol, Ofloxacin, Pyrazinamide): 1/18	(PRJEB24463, ERR3273130)
1853681	p.Arg23Arg	c.69G>A	synonymous	None: 10/2223, lineage4: 2/814, lineage4.4.1: 5/18, lineage4.4.1.1: 337/1218	354	(Ethambutol, Isoniazid): 9/157, (Ethambutol, Rifampicin, Isoniazid): 1/328, (Ethambutol, Rifampicin, Streptomycin, Isoniazid, Pyrazinamide): 2/1017, (Isoniazid, Pyrazinamide): 3/33, (Isoniazid,): 2/1780, (Rifampicin, Ethambutol, Isoniazid): 14/499, (Rifampicin, Ethambutol, Isoniazid, Pyrazinamide): 6/381, (Rifampicin, Ethambutol, Ofloxacin, Pyrazinamide, Isoniazid): 2/12, (Rifampicin, Isoniazid):…	(PRJEB10385, ERR1034920), (PRJEB10385, ERR1035033), (PRJEB10385, ERR1035054), (PRJEB1366, ERR279476), (PRJEB1366, ERR279477), (PRJEB1366, ERR279598), (PRJEB1366, ERR495007), (PRJEB1366, ERR495008), (PRJEB1366, ERR495129), (PRJEB15382, ERR1633775), (PRJEB15382, ERR1633776), (PRJEB15382, ERR1633899), (PRJEB18529, ERR1750880), (PRJEB25991, ERR2512628), (PRJEB25997, ERR2515105), (PRJEB25997, ERR25151…
1853683	p.Ala24Val	c.71C>T	missense	lineage4.3: 25/2990	25	(Isoniazid,): 5/1780, (Rifampicin, Streptomycin, Isoniazid): 1/1146, None: 21/27783	(PRJEB10385, ERR1034943), (PRJEB11460, ERR1193899), (PRJEB1366, ERR279540), (PRJEB1366, ERR279555), (PRJEB1366, ERR279575), (PRJEB1366, ERR495071), (PRJEB1366, ERR495106), (PRJEB1366, ERR495196), (PRJEB15382, ERR1633845), (PRJEB15382, ERR1633874), (PRJEB21206, ERR2002985), (PRJEB25997, ERR2515244), (PRJEB25997, ERR2515676), (PRJEB25997, ERR2515728), (PRJEB25997, ERR2515895), (PRJEB2777, ERR171166…
1853688	p.Arg26Cys	c.76C>T	missense	lineage4.1.2.1: 1/2867	1	None: 1/27783	(PRJEB25543, ERR2503517)
1853699	p.Ala29Ala	c.87C>T	synonymous	lineage3: 1/3537	1	None: 1/27783	(PRJEB25991, ERR2513248)
1853703	p.Gly31Arg	c.91G>C	missense	lineage3.1.2.1: 2/154	2	(Ethambutol, Rifampicin, Streptomycin, Isoniazid): 2/1386	(PRJEB2221, ERR114483), (PRJNA282721, SRR2100331)
1853704	p.Asn33fs	c.96_99delCAACinsAAT	frameshift&missense	lineage4.3.4.2: 1/2155	1	None: 1/27783	(PRJEB2358, ERR037527)
1853704	p.Gly31Asp	c.92G>A	missense	lineage4.1.2: 2/971	2	None: 2/27783	(PRJEB2777, ERR108137), (PRJEB2777, ERR108138)
1853707	p.Pro32His	c.95C>A	missense	lineage4.1.2.1: 1/2867	1	(Rifampicin, Isoniazid): 1/1029	(PRJEB39561, ERR5866002)
1853708	p.Pro32Pro	c.96C>T	synonymous	lineage4.1.2.1: 2/2867	2	None: 2/27783	(PRJNA413593, SRR6398120), (PRJNA413593, SRR6398143)
1853710	p.Leu34fs	c.100delC	frameshift	lineage4.1.1.1: 1/500	1	None: 1/27783	(PRJNA282721, SRR2101313)
1853719	p.Ala36Gly	c.107C>G	missense	lineage3: 1/3537	1	None: 1/27783	(PRJEB32037, ERR3276021)
1853719	p.Ala36Val	c.107C>T	missense	lineage2.2.1: 1/9163	1	None: 1/27783	(PRJEB3223, ERR234135)
1853722	p.Ala37Val	c.110C>T	missense	lineage2.2.1: 1/9163	1	(Rifampicin, Isoniazid, Pyrazinamide, Ethambutol, Kanamycin, Streptomycin, Ofloxacin): 1/444	(PRJDB7006, DRR130057)
1853730	p.Ala40Thr	c.118G>A	missense	lineage4.5: 1/533	1	None: 1/27783	(PRJEB23157, ERR2179833)
1853735	p.Arg41Arg	c.123C>T	synonymous	lineage1.1.1.1: 2/108	2	None: 2/27783	(PRJEB2221, ERR228149), (PRJNA282721, SRR2100508)
1853748	p.Glu46Lys	c.136G>A	missense	None: 1/2223	1	None: 1/27783	(PRJEB32037, ERR3275799)
1853754	p.Phe48Leu	c.142T>C	missense	lineage2.2.1: 1/9163	1	None: 1/27783	(PRJNA413593, SRR6152887)
1853763	p.Glu51Lys	c.151G>A	missense	lineage3: 1/3537	1	None: 1/27783	(PRJNA413593, SRR6153204)
1853766	p.Val52Ile	c.154G>A	missense	lineage4.1.2: 5/971	5	(Streptomycin,): 1/620, None: 4/27783	(PRJEB2138, ERR144578), (PRJEB25543, ERR2503462), (PRJEB9680, ERR552699), (PRJNA305488, SRR5266556), (PRJNA482716, SRR7645926)
1853773	p.Ala54Val	c.161C>T	missense	lineage3: 3/3537	3	(Rifampicin,): 2/881, None: 1/27783	(PRJEB26000, ERR2516402), (PRJEB26000, ERR2516617), (PRJEB32037, ERR3275838)
1853776	p.Arg55Leu	c.164G>T	missense	lineage3: 2/3537	2	(Streptomycin,): 1/620, None: 1/27783	(PRJEB25991, ERR2514570), (PRJNA401515, SRR6045905)
1853788	p.Leu61fs	c.176_177insA	frameshift	lineage2.2.2: 2/747	2	(Rifampicin, Ofloxacin, Ethambutol, Isoniazid, Pyrazinamide): 2/91	(PRJEB21577, ERR2020044), (PRJEB21577, ERR2020050)
1853789	p.Leu59Leu	c.177C>G	synonymous	lineage3: 1/3537	1	None: 1/27783	(PRJEB32037, ERR3275936)
1853790	p.Leu60Met	c.178T>A	missense	lineage4.5: 2/533	2	None: 2/27783	(PRJEB25991, ERR2513874), (PRJNA413593, SRR6153240)
1853796	p.Ala62Pro	c.184G>C	missense	lineage4.3.4.2: 1/2155	1	(Isoniazid,): 1/1780	(PRJNA52637, SRR023455)
1853801	p.Ala63Ala	c.189G>T	synonymous	lineage3: 1/3537	1	None: 1/27783	(PRJEB25991, ERR2513313)
1853803	p.His64Arg	c.191A>G	missense	lineage4.3.4.2: 1/2155	1	(Isoniazid,): 1/1780	(PRJNA52637, SRR023455)
1853805	p.Glu65Lys	c.193G>A	missense	lineage3: 2/3537	2	(Isoniazid,): 2/1780	(PRJNA379070, SRR5341393), (PRJNA379070, SRR5341402)
1853807	p.Glu65Asp	c.195G>C	missense	lineage4.8: 1/3234	1	None: 1/27783	(PRJNA282721, SRR2101348)
1853816	p.Val68Val	c.204T>C	synonymous	lineage4.8: 1/3234	1	(Rifampicin, Ethambutol): 1/118	(PRJEB31023, ERR3132204)
1853817	p.His69Tyr	c.205C>T	missense	lineage2.2.1: 1/9163	1	(Rifampicin, Streptomycin, Isoniazid): 1/1146	(PRJNA268900, SRR1723508)
1853820	p.Leu70Met	c.208C>A	missense	lineage2.2.1: 1/9163	1	None: 1/27783	(PRJDB3875, DRR034416)
1853830	p.Glu73Ala	c.218A>C	missense	lineage4.6: 3/187	3	None: 3/27783	(PRJEB2221, ERR230088), (PRJEB25991, ERR2512779), (PRJNA282721, SRR2100712)
1853835	p.Ala76fs	c.225delC	frameshift	lineage2.2.1: 1/9163	1	None: 1/27783	(PRJNA282721, SRR2101383)
1853836	p.Ala75Val	c.224C>T	missense	lineage4.1.2.1: 1/2867	1	None: 1/27783	(PRJEB25991, ERR2513483)
1853840	p.Ala76Ala	c.228G>A	synonymous	lineage2.2.1: 1/9163	1	None: 1/27783	(PRJNA413593, SRR6152749)
1853847	p.Leu79Phe	c.235C>T	missense	lineage4.5: 1/533	1	None: 1/27783	(PRJNA187550, SRR671833)
1853849	p.Ser80fs	c.238dupT	frameshift	lineage1.2.2: 4/431	4	None: 4/27783	(PRJEB25592, ERR2446463), (PRJEB26002, ERR2517239), (PRJEB32037, ERR3275467), (PRJEB32037, ERR3276116)
1853851	p.Ser80Phe	c.239C>T	missense	lineage3: 1/3537	1	(Ethambutol, Rifampicin, Isoniazid, Pyrazinamide): 1/150	(PRJEB26001, ERR2516821)
1853852	p.Ser80Ser	c.240T>C	synonymous	lineage2.2.1: 2/9163	2	(Rifampicin, Streptomycin, Isoniazid): 2/1146	(PRJEB5280, ERR502933), (PRJNA268900, SRR1723717)
1853856	p.Thr82Ala	c.244A>G	missense	lineage2.2.2: 5/747	5	(Rifampicin,): 4/881, None: 1/27783	(PRJEB13325, ERR1352345), (PRJEB13325, ERR1352346), (PRJEB13325, ERR1352347), (PRJEB13325, ERR1352348), (PRJEB13325, ERR1352349)
1853859	p.Val83Leu	c.247G>C	missense	lineage4.4.1.1: 5/1218	5	None: 5/27783	(PRJEB25997, ERR2515685), (PRJNA235435, SRR1180284), (PRJNA235435, SRR1180371), (PRJNA235435, SRR1181165), (PRJNA235435, SRR1181216)
1853865	p.Pro85Ala	c.253C>G	missense	lineage1.2.1.3: 1/435	1	None: 1/27783	(PRJEB10385, ERR1035143)
1853870	p.Ala86Ala	c.258C>A	synonymous	lineage1.1.1.9: 1/41	1	None: 1/27783	(PRJEB9680, ERR551026)
1853873	p.Leu88fs	c.263delT	frameshift	lineage3: 2/3537	2	None: 2/27783	(PRJEB25991, ERR2513873), (PRJEB25991, ERR2514874)
1853873	p.Gly87Gly	c.261G>A	synonymous	lineage3: 1/3537	1	None: 1/27783	(PRJEB25991, ERR2514440)
1853893	p.Leu94Pro	c.281T>C	missense	lineage4.3.4.1: 2/494	2	None: 2/27783	(PRJEB25543, ERR2503443), (PRJEB25543, ERR2503567)
1853894	p.Leu94Leu	c.282G>T	synonymous	lineage4.9: 1/2941	1	(Isoniazid,): 1/1780	(PRJEB25991, ERR2513789)
1853897	p.Pro95Pro	c.285G>A	synonymous	lineage4.1.2.1: 1/2867	1	None: 1/27783	(PRJEB9680, ERR2200118)
1853898	p.Ala96Thr	c.286G>A	missense	lineage1.1.1.7: 1/57	1	None: 1/27783	(PRJEB7056, ERR718229)
1853902	p.Thr97Ile	c.290C>T	missense	None: 2/2223	2	None: 2/27783	(PRJEB25991, ERR2513195), (PRJEB25991, ERR2513625)
1853907	p.Leu99Phe	c.295C>T	missense	lineage2.2.1: 1/9163, lineage3: 1/3537	2	(Ethambutol, Rifampicin, Isoniazid): 1/328, (Rifampicin, Streptomycin, Isoniazid, Ofloxacin, Pyrazinamide): 1/196	(PRJDB7006, DRR130203), (PRJEB25972, ERR2510620)
1853913	p.Asp101Asn	c.301G>A	missense	lineage2.2.1: 2/9163	2	(Rifampicin,): 2/881	(PRJDB3875, DRR034434), (PRJDB3875, DRR034510)
1853917	p.Val102Ala	c.305T>C	missense	lineage4.1.2.1: 1/2867	1	None: 1/27783	(PRJEB3223, ERR233352)
1853920	p.Ala104fs	c.310delG	frameshift	None: 3/2223	3	None: 3/27783	(PRJEB27244, ERR3170429), (PRJEB27244, ERR3170430), (PRJEB27244, ERR3170431)
1853923	p.Ala104Val	c.311C>T	missense	lineage4.3.4.2: 1/2155	1	None: 1/27783	(PRJEB2794, ERR181894)
1853924	p.Ala104Ala	c.312C>T	synonymous	lineage1.2.1.1: 1/100	1	None: 1/27783	(PRJEB25991, ERR2514229)
1853933	p.Pro107Pro	c.321T>G	synonymous	lineage3: 1/3537	1	None: 1/27783	(PRJNA401515, SRR6045833)
1853936	p.Gln108His	c.324G>C	missense	lineage3: 3/3537	3	None: 3/27783	(PRJEB25991, ERR2514004), (PRJEB25991, ERR2514833), (PRJEB25991, ERR2515089)
1853943	p.Ala111Thr	c.331G>A	missense	lineage4.2: 1/497	1	None: 1/27783	(PRJNA187550, SRR671782)
1853947	p.Val112Ala	c.335T>C	missense	lineage3.1.2: 2/226	2	None: 2/27783	(PRJEB10385, ERR1034699), (PRJEB10385, ERR1034700)
1853948	p.Val112Val	c.336G>C	synonymous	lineage3: 2/3537	2	None: 2/27783	(PRJEB2221, ERR294255), (PRJNA282721, SRR2101045)
1853950	p.Thr113Ile	c.338C>T	missense	lineage4.8: 9/3234	9	None: 9/27783	(PRJEB9680, ERR2200141), (PRJEB9680, ERR550821), (PRJEB9680, ERR551047), (PRJEB9680, ERR551183), (PRJEB9680, ERR552353), (PRJEB9680, ERR552505), (PRJEB9680, ERR552918), (PRJEB9680, ERR553135), (PRJEB9680, ERR553199)
1853952	p.Val114Ile	c.340G>A	missense	lineage2.2.1: 34/9163, lineage4.3: 3/2990	37	(Rifampicin, Isoniazid): 3/1029, (Rifampicin, Isoniazid, Ofloxacin): 8/72, (Rifampicin, Isoniazid, Ofloxacin, Pyrazinamide): 2/38, (Rifampicin, Kanamycin, Isoniazid, Ofloxacin, Pyrazinamide): 2/2, None: 22/27783	(PRJEB2221, ERR123925), (PRJEB2221, ERR228273), (PRJEB2221, ERR230109), (PRJEB2221, ERR266530), (PRJEB2221, ERR266539), (PRJEB2221, ERR270780), (PRJEB2221, ERR403336), (PRJEB2221, ERR403345), (PRJEB25991, ERR2512718), (PRJEB25991, ERR2512930), (PRJEB25991, ERR2513104), (PRJEB25991, ERR2513798), (PRJEB25991, ERR2513850), (PRJEB25991, ERR2514372), (PRJEB25991, ERR2514646), (PRJEB25991, ERR2514850),…
1853954	p.Glu115fs	c.345_346delGA	frameshift	lineage3: 1/3537	1	None: 1/27783	(PRJNA401515, SRR6046658)
1853961	p.Arg117Cys	c.349C>T	missense	lineage3: 1/3537	1	None: 1/27783	(PRJEB25991, ERR2514726)
1853963	p.Arg117Arg	c.351C>G	synonymous	lineage4.3: 2/2990	2	None: 2/27783	(PRJEB11460, ERR1193796), (PRJEB9680, ERR551355)
1853969	p.Pro119Pro	c.357G>A	synonymous	lineage4.3.4.2: 1/2155	1	None: 1/27783	(PRJEB2794, ERR323091)
1853979	p.Gly123Ser	c.367_369delGGCinsAGT	missense	lineage1: 12/244	12	None: 12/27783	(PRJEB2221, ERR038258), (PRJEB2221, ERR038259), (PRJEB2794, ERR126636), (PRJEB2794, ERR161100), (PRJEB2794, ERR161121), (PRJEB2794, ERR181725), (PRJEB2794, ERR181807), (PRJEB2794, ERR181810), (PRJEB2794, ERR212108), (PRJEB2794, ERR212157), (PRJEB2794, ERR212180), (PRJEB29197, ERR3039935)
1853980	p.Gly123Ala	c.368G>C	missense	lineage2.2.1: 1/9163	1	(Rifampicin, Streptomycin, Isoniazid): 1/1146	(PRJNA218508, SRR1002690)
1853981	p.Gly123Gly	c.369C>T	synonymous	None: 82/2223, ['lineage1.1.3', 'lineage4']: 1/1, lineage1: 228/244, lineage1.1: 10/10, lineage1.1.1: 54/54, lineage1.1.1.1: 108/108, lineage1.1.1.2: 30/30, lineage1.1.1.3: 10/10, lineage1.1.1.4: 11/11, lineage1.1.1.5: 44/44, lineage1.1.1.6: 27/27, lineage1.1.1.7: 57/57, lineage1.1.1.8: 89/89, lineage1.1.1.9: 41/41, lineage1.1.2: 5/5, lineage1.1.2.2: 947/951, lineage1.1.3: 307/308, lineage1.1.3.1…	3475	(Ethambutol, Isoniazid): 17/157, (Ethambutol, Isoniazid, Pyrazinamide): 8/46, (Ethambutol, Kanamycin, Isoniazid): 1/5, (Ethambutol, Kanamycin, Isoniazid, Rifampicin, Pyrazinamide): 1/16, (Ethambutol, Kanamycin, Streptomycin, Isoniazid, Rifampicin): 2/118, (Ethambutol, Rifampicin, Isoniazid): 36/328, (Ethambutol, Rifampicin, Isoniazid, Ofloxacin): 2/81, (Ethambutol, Rifampicin, Isoniazid, Ofloxaci…	(PRJDB3875, DRR034354), (PRJDB3875, DRR034365), (PRJDB3875, DRR034387), (PRJDB3875, DRR034388), (PRJDB3875, DRR034392), (PRJDB3875, DRR034446), (PRJDB3875, DRR034460), (PRJDB3875, DRR034481), (PRJDB3875, DRR034486), (PRJDB3875, DRR034522), (PRJDB3875, DRR034523), (PRJDB3875, DRR034525), (PRJDB3875, DRR034530), (PRJDB7006, DRR130067), (PRJDB7006, DRR130068), (PRJDB7006, DRR130082), (PRJDB7006, DRR…
1853984	p.Thr124Thr	c.372G>A	synonymous	lineage4.8: 1/3234	1	(Ethambutol, Pyrazinamide): 1/8	(PRJEB2794, ERR216923)
1853993	p.Arg127Arg	c.381C>T	synonymous	lineage4.8: 1/3234	1	None: 1/27783	(PRJEB32037, ERR3276199)
1853996	p.Ile128Ile	c.384C>T	synonymous	lineage3.1.2: 6/226	6	None: 6/27783	(PRJEB2221, ERR266557), (PRJEB2221, ERR403363), (PRJEB25991, ERR2513206), (PRJEB25991, ERR2513834), (PRJEB25991, ERR2514602), (PRJEB25991, ERR2514737)
1853998	p.Ala129Val	c.386C>T	missense	lineage3: 1/3537	1	(Ethambutol, Rifampicin, Streptomycin, Isoniazid): 1/1386	(PRJEB25972, ERR2510699)
1853999	p.Ala129Ala	c.387C>T	synonymous	lineage1.1.2.2: 3/951	3	(Rifampicin, Isoniazid): 2/1029, None: 1/27783	(PRJEB2794, ERR176618), (PRJNA223559, SRR1062894), (PRJNA223559, SRR1140718)
1854005	p.Ala131Ala	c.393C>T	synonymous	lineage3: 1/3537, lineage4.1.1.3: 1/1178, lineage4.2.1: 2/737	4	None: 4/27783	(PRJEB25991, ERR2513472), (PRJEB25991, ERR2513480), (PRJEB5162, ERR400405), (PRJNA401515, SRR6046818)
1854017	p.Val137fs	c.407_408dupCG	frameshift	lineage2.2.1: 1/9163	1	None: 1/27783	(PRJNA268900, SRR1723859)
1854021	p.Val137Leu	c.409G>T	missense	lineage4.7: 1/422	1	(Rifampicin, Streptomycin, Ethambutol, Isoniazid): 1/321	(PRJEB26000, ERR2516422)
1854029	p.Leu139Leu	c.417C>T	synonymous	lineage1.2.1.3: 1/435	1	None: 1/27783	(PRJNA413593, SRR6153175)
1854033	p.Gly141Arg	c.421G>A	missense	None: 13/2223	13	None: 13/27783	(PRJEB2070, ERR031479), (PRJEB2221, ERR266538), (PRJEB2221, ERR403344), (PRJEB25506, ERR2383628), (PRJEB25972, ERR2510816), (PRJEB25991, ERR2513326), (PRJEB25991, ERR2514206), (PRJEB27802, ERR2704681), (PRJEB32037, ERR3275985), (PRJEB3223, ERR233362), (PRJEB3223, ERR234254), (PRJEB9680, ERR553341), (PRJNA52007, SRR022876)
1854037	p.Arg142Leu	c.425G>T	missense	lineage4.5: 2/533	2	(Rifampicin, Ethambutol, Pyrazinamide): 2/20	(PRJEB23157, ERR2179675), (PRJNA268900, SRR1723932)
1854042	p.Val144Phe	c.430G>T	missense	lineage1.1.1.2: 2/30	2	None: 2/27783	(PRJEB7056, ERR718318), (PRJEB7056, ERR768010)
1854049	p.Pro146Leu	c.437C>T	missense	lineage1.2.2: 1/431	1	None: 1/27783	(PRJEB7056, ERR751861)
1854050	p.Pro146Pro	c.438A>G	synonymous	lineage4: 1/814	1	None: 1/27783	(PRJEB9680, ERR2199947)
1854052	p.Tyr147Cys	c.440A>G	missense	None: 34/2223, ['lineage1.1.3', 'lineage4']: 1/1, lineage1.1: 10/10, lineage1.1.1: 54/54, lineage1.1.1.1: 108/108, lineage1.1.1.2: 30/30, lineage1.1.1.3: 10/10, lineage1.1.1.4: 11/11, lineage1.1.1.5: 44/44, lineage1.1.1.6: 27/27, lineage1.1.1.7: 57/57, lineage1.1.1.8: 89/89, lineage1.1.1.9: 41/41, lineage1.1.2: 4/5, lineage1.1.2.2: 946/951, lineage1.1.3: 307/308, lineage1.1.3.1: 98/98, lineage1.1…	1920	(Ethambutol, Isoniazid): 10/157, (Ethambutol, Kanamycin, Isoniazid): 1/5, (Ethambutol, Kanamycin, Isoniazid, Rifampicin, Pyrazinamide): 1/16, (Ethambutol, Kanamycin, Streptomycin, Isoniazid, Rifampicin): 2/118, (Ethambutol, Rifampicin, Isoniazid): 15/328, (Ethambutol, Rifampicin, Isoniazid, Ofloxacin): 2/81, (Ethambutol, Rifampicin, Isoniazid, Ofloxacin, Pyrazinamide): 1/85, (Ethambutol, Rifampic…	(PRJDB3875, DRR034530), (PRJEB10037, ERR983237), (PRJEB10385, ERR1034592), (PRJEB10385, ERR1034606), (PRJEB10385, ERR1034607), (PRJEB10385, ERR1034696), (PRJEB10385, ERR1035093), (PRJEB10385, ERR1035095), (PRJEB10385, ERR1035096), (PRJEB10385, ERR1035101), (PRJEB10385, ERR1035108), (PRJEB10385, ERR1035111), (PRJEB10385, ERR1035116), (PRJEB10385, ERR1035118), (PRJEB10385, ERR1035120), (PRJEB10385,…
1854056	p.Asn148Asn	c.444C>T	synonymous	lineage1.2.2: 2/431	2	None: 2/27783	(PRJNA235782, SRR1172787), (PRJNA235782, SRR1175088)
1854064	p.Cys151Tyr	c.452G>A	missense	lineage4.1.2: 1/971	1	None: 1/27783	(PRJEB32037, ERR3276065)
1854066	p.Leu152Met	c.454C>A	missense	lineage3: 4/3537	4	None: 4/27783	(PRJEB2221, ERR046814), (PRJEB3223, ERR233387), (PRJNA282721, SRR2100084), (PRJNA379070, SRR5341460)
1854073	p.Ala154Val	c.461C>T	missense	lineage3: 2/3537	2	None: 2/27783	(PRJEB25991, ERR2514896), (PRJNA401515, SRR6046288)
1854074	p.Ala154Ala	c.462G>T	synonymous	lineage3: 2/3537	2	(Ethambutol, Streptomycin, Isoniazid): 2/98	(PRJEB2221, ERR114423), (PRJNA282721, SRR2100272)
1854076	p.Ser155Phe	c.464C>T	missense	lineage1.2.1.3: 1/435	1	None: 1/27783	(PRJNA282721, SRR2101073)
1854077	p.Ser155Ser	c.465C>T	synonymous	lineage4.1.1.1: 11/500	11	(Isoniazid,): 2/1780, (Rifampicin, Isoniazid, Pyrazinamide, Ethambutol, Streptomycin, Ofloxacin): 1/617, (Rifampicin, Streptomycin, Ethambutol, Isoniazid, Pyrazinamide): 2/472, (Streptomycin, Isoniazid, Pyrazinamide): 2/26, None: 4/27783	(PRJEB11653, ERR1213945), (PRJEB11653, ERR1213950), (PRJEB2221, ERR114477), (PRJEB25543, ERR2503561), (PRJEB25972, ERR2510421), (PRJEB31023, ERR3132235), (PRJEB31023, ERR3132270), (PRJEB3223, ERR233390), (PRJEB9680, ERR552752), (PRJNA282721, SRR2100325), (PRJNA401515, SRR6045920)
1854077	p.Thr156fs	c.466_484delACCGGTAGCATCTTCGCGA	frameshift	lineage2.2.1: 6/9163	6	(Ethambutol, Rifampicin, Streptomycin, Isoniazid, Pyrazinamide): 1/1017, (Rifampicin, Isoniazid): 1/1029, (Rifampicin, Streptomycin, Isoniazid, Ofloxacin, Pyrazinamide): 2/196, None: 2/27783	(PRJEB7281, ERR553107), (PRJNA379070, SRR5341316), (PRJNA379070, SRR5341353), (PRJNA390471, SRR5709874), (PRJNA413593, SRR6397427), (PRJNA413593, SRR6397528)
1854078	p.Thr156Ala	c.466A>G	missense	lineage4.1.2.1: 1/2867	1	None: 1/27783	(PRJEB25991, ERR2512945)
1854079	p.Gly157Ser	c.469G>A	missense	lineage1.1.1.1: 1/108	1	None: 1/27783	(PRJEB3223, ERR234240)
1854084	p.Ser158Arg	c.472A>C	missense	lineage4: 5/814	5	None: 5/27783	(PRJEB25592, ERR2446382), (PRJEB26002, ERR2517475), (PRJEB32037, ERR3275450), (PRJEB32037, ERR3275865), (PRJEB32037, ERR3276033)
1854086	p.Ser158Ser	c.474C>T	synonymous	lineage4.9: 1/2941	1	None: 1/27783	(PRJEB11460, ERR1465923)
1854092	p.Phe160Phe	c.480C>T	synonymous	lineage4.2.1: 1/737, lineage4.3: 1/2990	2	(Rifampicin, Streptomycin, Isoniazid): 1/1146, None: 1/27783	(PRJEB9680, ERR2200108), (PRJNA482716, SRR7645788)
1854096	p.Ile162Val	c.484A>G	missense	lineage3: 2/3537	2	(Ethambutol, Rifampicin, Streptomycin, Isoniazid, Ofloxacin): 1/380, (Streptomycin, Isoniazid): 1/593	(PRJNA193295, SRR784917), (PRJNA379070, SRR5341444)
1854123	p.Gly171Ser	c.511G>A	missense	lineage1.1.1: 1/54	1	None: 1/27783	(PRJEB7056, ERR718495)
1854124	p.Gly171Ala	c.512G>C	missense	lineage4.1: 1/188	1	(Isoniazid,): 1/1780	(PRJEB2138, ERR228026)
1854127	p.Ala172Val	c.515C>T	missense	lineage4.8: 1/3234	1	None: 1/27783	(PRJEB25543, ERR2503511)
1854131	p.Ala173Ala	c.519C>T	synonymous	lineage3: 1/3537, lineage4.9: 1/2941	2	(Ethambutol, Rifampicin, Streptomycin, Isoniazid, Ofloxacin): 1/380, None: 1/27783	(PRJNA379070, SRR5341385), (PRJNA401515, SRR6045485)
1854132	p.Ile174Val	c.520A>G	missense	lineage4.8: 13/3234	13	None: 13/27783	(PRJEB2221, ERR294265), (PRJEB2221, ERR386991), (PRJEB25991, ERR2512983), (PRJEB25991, ERR2513812), (PRJEB25991, ERR2513881), (PRJEB25991, ERR2514275), (PRJEB25991, ERR2514454), (PRJEB25991, ERR2514788), (PRJNA401515, SRR6044772), (PRJNA401515, SRR6045599), (PRJNA401515, SRR6045714), (PRJNA401515, SRR6045967), (PRJNA401515, SRR6046226)
1854140	p.Asp176Glu	c.528C>G	missense	lineage1.1.1.9: 1/41, lineage4.8: 1/3234	2	(Ethambutol, Rifampicin, Isoniazid): 1/328, None: 1/27783	(PRJEB9680, ERR553054), (PRJNA390471, SRR5709755)
1854152	p.Ala180Ala	c.540C>T	synonymous	lineage3: 1/3537, lineage4.3.4.2: 1/2155	2	(Rifampicin, Isoniazid, Pyrazinamide, Ethambutol, Streptomycin, Ofloxacin): 1/617, None: 1/27783	(PRJEB25991, ERR2513285), (PRJEB27366, ERR2653199)
1854154	p.Gly181Glu	c.542G>A	missense	lineage4.7: 2/422	2	None: 2/27783	(PRJEB11460, ERR1465891), (PRJEB9680, ERR551297)
1854162	p.Val184Leu	c.550G>C	missense	lineage3: 1/3537	1	None: 1/27783	(PRJEB25991, ERR2514388)
1854163	p.Val184Ala	c.551T>C	missense	lineage1.2.1.3: 4/435	4	None: 4/27783	(PRJEB25991, ERR2512848), (PRJNA401515, SRR6045691), (PRJNA401515, SRR6046756), (PRJNA413593, SRR6152866)
1854171	p.Thr187Pro	c.559A>C	missense	None: 1/2223	1	None: 1/27783	(PRJEB1291, ERR219197)
1854173	p.Thr187Thr	c.561C>T	synonymous	lineage1.1.1.8: 1/89	1	None: 1/27783	(PRJEB7056, ERR718346)
1854174	p.Ala188Ser	c.562G>T	missense	lineage5: 1/155	1	None: 1/27783	(PRJEB27244, ERR3170455)
1854176	p.Ala188Ala	c.564A>C	synonymous	lineage2.2.1: 103/9163	103	(Ethambutol, Kanamycin, Streptomycin, Isoniazid, Rifampicin): 7/118, (Ethambutol, Rifampicin, Streptomycin, Isoniazid): 2/1386, (Ethambutol, Rifampicin, Streptomycin, Isoniazid, Pyrazinamide): 4/1017, (Kanamycin, Streptomycin, Isoniazid): 5/5, (Kanamycin, Streptomycin, Isoniazid, Pyrazinamide): 3/3, (Rifampicin, Isoniazid, Ethambutol, Kanamycin, Streptomycin, Ofloxacin): 3/169, (Rifampicin, Isoni…	(PRJEB10385, ERR1034751), (PRJEB10385, ERR1034754), (PRJEB10385, ERR1034787), (PRJEB10950, ERR2124106), (PRJEB11653, ERR1213893), (PRJEB23245, ERR2184235), (PRJEB23245, ERR2184242), (PRJEB23245, ERR2184255), (PRJEB23245, ERR2184256), (PRJEB23245, ERR2184285), (PRJEB23245, ERR2184291), (PRJEB23245, ERR2184292), (PRJEB23245, ERR2184331), (PRJEB23245, ERR2184333), (PRJEB23245, ERR2184342), (PRJEB232…
1854182	p.Asp190Asp	c.570C>T	synonymous	lineage3: 3/3537, lineage4: 1/814	4	(Rifampicin,): 1/881, None: 3/27783	(PRJEB32234, ERR3287581), (PRJNA413593, SRR6397547), (PRJNA413593, SRR6398141), (PRJNA413593, SRR6398142)
1854186	p.Glu192*	c.574G>T	stop_gained	lineage4.7: 1/422	1	None: 1/27783	(PRJEB25991, ERR2513495)
1854198	p.Asp196Asn	c.586G>A	missense	lineage4.1.2.1: 1/2867	1	None: 1/27783	(PRJEB2138, ERR229950)
1854198	p.Asp196His	c.586G>C	missense	lineage4.8: 1/3234	1	None: 1/27783	(PRJEB25991, ERR2514861)
1854201	p.Asp197Asn	c.589G>A	missense	lineage4.4.1.1: 3/1218	3	None: 3/27783	(PRJEB12179, ERR1367608), (PRJEB12179, ERR1367680), (PRJEB9680, ERR550653)
1854203	p.Asp197Asp	c.591T>C	synonymous	lineage1.2.1.1: 1/100	1	(Isoniazid,): 1/1780	(PRJNA413593, SRR6153081)
1854211	p.Arg200Gln	c.599G>A	missense	lineage4.5: 2/533	2	None: 2/27783	(PRJEB2221, ERR330654), (PRJNA282721, SRR2101092)
1854215	p.Leu201Leu	c.603G>C	synonymous	lineage4.3.4.2: 12/2155	12	None: 12/27783	(PRJEB2221, ERR072107), (PRJEB2358, ERR037508), (PRJEB2358, ERR245778), (PRJEB2794, ERR124637), (PRJEB2794, ERR124639), (PRJEB2794, ERR161024), (PRJEB2794, ERR176531), (PRJEB2794, ERR176683), (PRJEB2794, ERR176773), (PRJEB2794, ERR181833), (PRJEB2794, ERR779654), (PRJNA282721, SRR2100143)
1854216	p.Leu202Phe	c.604C>T	missense	lineage3: 12/3537	12	(Rifampicin, Ofloxacin): 10/37, None: 2/27783	(PRJEB11653, ERR1213946), (PRJEB25991, ERR2513872), (PRJEB25991, ERR2513954), (PRJEB30933, ERR3148177), (PRJEB30933, ERR3148179), (PRJEB31023, ERR3132239), (PRJNA223597, SRR1049733), (PRJNA223597, SRR1049734), (PRJNA223597, SRR1062932), (PRJNA223597, SRR1140625), (PRJNA223604, SRR1062939), (PRJNA223604, SRR1140589)
1854221	p.Ala203Ala	c.609C>G	synonymous	lineage2.2.1: 1/9163	1	None: 1/27783	(PRJEB25991, ERR2512432)
1854222	p.Glu204Lys	c.610G>A	missense	lineage2.2.1: 1/9163	1	(Rifampicin, Isoniazid, Pyrazinamide, Ethambutol, Streptomycin, Ofloxacin): 1/617	(PRJNA268900, SRR1723462)
1854223	p.Glu204Gly	c.611A>G	missense	lineage4.5: 3/533	3	(Rifampicin, Streptomycin, Isoniazid): 1/1146, None: 2/27783	(PRJEB23157, ERR2179668), (PRJEB23157, ERR2179733), (PRJNA268900, SRR1723919)
1854224	p.Glu204Glu	c.612G>A	synonymous	lineage1.1.1.8: 1/89	1	None: 1/27783	(PRJEB7056, ERR718358)
1854228	p.Thr206Ala	c.616A>G	missense	lineage2.2.1: 1/9163	1	None: 1/27783	(PRJEB32037, ERR3276218)
1854231	p.Ala207Thr	c.619G>A	missense	lineage4.9: 1/2941	1	None: 1/27783	(PRJEB19976, ERR1880945)
1854233	p.Ala207Ala	c.621A>C	synonymous	lineage3: 2/3537	2	None: 2/27783	(PRJEB23157, ERR2179614), (PRJNA268900, SRR1723416)
1854233	p.Ala207Ala	c.621A>G	synonymous	lineage2.2.1: 1/9163	1	None: 1/27783	(PRJNA282721, SRR2101279)
1854239	p.Leu209Leu	c.627G>A	synonymous	lineage1.2.1.3: 1/435	1	(Isoniazid,): 1/1780	(PRJEB31905, ERR3256159)
1854242	p.Glu213fs	c.633delG	frameshift	lineage4.1.2.1: 1/2867	1	None: 1/27783	(PRJEB9680, ERR552744)
1854248	p.Pro212Pro	c.636C>G	synonymous	lineage4: 54/814	54	(Ethambutol, Isoniazid): 1/157, (Ethambutol, Rifampicin, Isoniazid): 2/328, (Ethambutol, Rifampicin, Isoniazid, Ofloxacin, Pyrazinamide): 2/85, (Isoniazid, Ofloxacin): 1/15, (Rifampicin, Streptomycin, Ethambutol, Isoniazid): 1/321, (Rifampicin,): 2/881, None: 45/27783	(PRJEB10385, ERR1034655), (PRJEB10385, ERR1034661), (PRJEB2138, ERR133897), (PRJEB21809, ERR2041707), (PRJEB21809, ERR2041708), (PRJEB2221, ERR046997), (PRJEB2221, ERR072039), (PRJEB2221, ERR228207), (PRJEB25592, ERR2446246), (PRJEB25592, ERR2446256), (PRJEB25592, ERR2446259), (PRJEB25592, ERR2446377), (PRJEB25592, ERR2446382), (PRJEB25592, ERR2446487), (PRJEB25972, ERR2510830), (PRJEB25991, ERR2…
1854253	p.Ala214Glu	c.641C>A	missense	lineage3: 5/3537	5	(Streptomycin,): 3/620, None: 2/27783	(PRJEB25592, ERR2446418), (PRJEB26002, ERR2517605), (PRJEB32037, ERR3275357), (PRJEB32037, ERR3275837), (PRJNA401515, SRR6045576)
1854253	p.Ala214Gly	c.641C>G	missense	None: 2/2223	2	(Kanamycin, Isoniazid): 1/5, None: 1/27783	(PRJEB7056, ERR718288), (PRJEB7056, ERR751875)
1854254	p.Ala214Ala	c.642A>G	synonymous	lineage1: 8/244	8	(Ethambutol, Rifampicin, Isoniazid): 2/328, (Isoniazid,): 2/1780, None: 4/27783	(PRJEB2358, ERR245811), (PRJEB26001, ERR2516751), (PRJEB2794, ERR161124), (PRJEB2794, ERR161138), (PRJEB2794, ERR161144), (PRJEB2794, ERR176570), (PRJEB2794, ERR212084), (PRJNA282721, SRR2100400)
1854260	p.Gly216Gly	c.648G>A	synonymous	lineage1.1: 1/10, lineage1.1.3: 2/308	3	None: 3/27783	(PRJEB2358, ERR245647), (PRJEB2358, ERR245784), (PRJEB2358, ERR245817)
1854261	p.Leu217Leu	c.649T>C	synonymous	lineage4.1.2.1: 1/2867	1	None: 1/27783	(PRJEB23245, ERR2184539)
1854265	p.Ser218Leu	c.653C>T	missense	lineage4.1.1: 2/134	2	None: 2/27783	(PRJNA413593, SRR6153186), (PRJNA413593, SRR6153243)
1854272	p.Glu220Glu	c.660G>A	synonymous	lineage4.8: 1/3234	1	None: 1/27783	(PRJEB3223, ERR234180)
1854275	p.Ile221Met	c.663C>G	missense	lineage4.1.1.2: 111/112	111	(Isoniazid,): 1/1780, (Rifampicin, Ethambutol, Ofloxacin, Isoniazid): 1/4, (Rifampicin, Ofloxacin, Ethambutol, Isoniazid): 4/82, (Streptomycin, Isoniazid): 1/593, None: 104/27783	(PRJEB10385, ERR1034922), (PRJEB10385, ERR1034973), (PRJEB10385, ERR1035048), (PRJEB1366, ERR279560), (PRJEB1366, ERR495091), (PRJEB15382, ERR1633867), (PRJEB18529, ERR1750910), (PRJEB23157, ERR2179711), (PRJEB25972, ERR2510378), (PRJEB25991, ERR2512465), (PRJEB25991, ERR2512484), (PRJEB25991, ERR2512589), (PRJEB25991, ERR2512659), (PRJEB25991, ERR2512711), (PRJEB25991, ERR2512719), (PRJEB25991, …
1854277	p.Ala222Val	c.665C>T	missense	None: 1/2223	1	None: 1/27783	(PRJEB3128, ERR713575)
1854277	p.Ala222Glu	c.665C>A	missense	lineage4.5: 1/533	1	None: 1/27783	(PRJNA339209, SRR5007175)
1854280	p.Ala223Val	c.668C>T	missense	lineage4.1.1.3: 4/1178	4	(Isoniazid,): 4/1780	(PRJNA223563, SRR1049620), (PRJNA223563, SRR1049621), (PRJNA223563, SRR1062901), (PRJNA223563, SRR1140571)
1854281	p.Ala223Ala	c.669C>T	synonymous	lineage2.2.1: 2/9163	2	(Ethambutol, Streptomycin, Isoniazid, Ofloxacin, Pyrazinamide): 1/72, (Rifampicin, Streptomycin, Ethambutol, Isoniazid, Pyrazinamide): 1/472	(PRJEB25972, ERR2510336), (PRJEB25972, ERR2510408)
1854286	p.Ala225Val	c.674C>T	missense	lineage4.1.1.1: 2/500	2	None: 2/27783	(PRJEB2221, ERR330661), (PRJNA282721, SRR2101099)
1854290	p.Asp226Glu	c.678C>G	missense	lineage4.9: 1/2941	1	(Ethambutol, Isoniazid, Pyrazinamide): 1/46	(PRJEB26000, ERR2516579)
1854295	p.Arg228Leu	c.683G>T	missense	lineage2.2.1: 1/9163	1	(Rifampicin, Isoniazid, Pyrazinamide, Kanamycin, Streptomycin, Ofloxacin): 1/71	(PRJNA187550, SRR671799)
1854295	p.Arg228His	c.683G>A	missense	lineage4.8: 1/3234	1	None: 1/27783	(PRJNA282721, SRR2101805)
1854296	p.Arg228Arg	c.684C>T	synonymous	None: 5/2223	5	(Pyrazinamide,): 5/219	(PRJEB15857, ERR1679654), (PRJEB25991, ERR2512495), (PRJEB25991, ERR2515016), (PRJEB27266, ERR2659159), (PRJEB27266, ERR2659160)
1854297	p.Val229Leu	c.685G>T	missense	lineage4.5: 2/533	2	(Isoniazid,): 2/1780	(PRJEB11653, ERR1213852), (PRJEB31023, ERR3132078)
1854307	p.Leu232Pro	c.695T>C	missense	None: 2127/2223, ['lineage1.1.3', 'lineage4']: 1/1, ['lineage2', 'lineage4']: 1/1, lineage1: 242/244, lineage1.1: 10/10, lineage1.1.1: 54/54, lineage1.1.1.1: 108/108, lineage1.1.1.2: 30/30, lineage1.1.1.3: 10/10, lineage1.1.1.4: 11/11, lineage1.1.1.5: 44/44, lineage1.1.1.6: 27/27, lineage1.1.1.7: 57/57, lineage1.1.1.8: 89/89, lineage1.1.1.9: 41/41, lineage1.1.2: 4/5, lineage1.1.2.2: 945/951, line…	38445	(Capreomycin, Ofloxacin, Pyrazinamide): 2/2, (Capreomycin, Streptomycin): 1/1, (Ethambutol, Capreomycin, Streptomycin, Isoniazid): 1/1, (Ethambutol, Capreomycin, Streptomycin, Isoniazid, Rifampicin): 3/8, (Ethambutol, Isoniazid): 150/157, (Ethambutol, Isoniazid, Ofloxacin): 2/3, (Ethambutol, Isoniazid, Ofloxacin, Pyrazinamide): 3/3, (Ethambutol, Isoniazid, Pyrazinamide): 41/46, (Ethambutol, Kanam…	(PRJDB2911, DRR019435), (PRJDB2911, DRR019436), (PRJDB2911, DRR019437), (PRJDB2911, DRR019438), (PRJDB2911, DRR019439), (PRJDB2911, DRR019440), (PRJDB2911, DRR019441), (PRJDB2911, DRR019442), (PRJDB2911, DRR019443), (PRJDB2911, DRR019444), (PRJDB3875, DRR034340), (PRJDB3875, DRR034341), (PRJDB3875, DRR034343), (PRJDB3875, DRR034345), (PRJDB3875, DRR034346), (PRJDB3875, DRR034347), (PRJDB3875, DRR…
1854307	p.LeuMet232ProIle	c.695_699delTGATGinsCGATT	missense	lineage1.1.2.2: 3/951, lineage4.5: 2/533	5	None: 5/27783	(PRJEB2221, ERR228278), (PRJEB23157, ERR2179591), (PRJEB25991, ERR2514733), (PRJNA268900, SRR1723933), (PRJNA282721, SRR2100631)
1854307	p.LeuMet232ProIle	c.695_699delTGATGinsCGATA	missense	None: 1/2223, lineage3: 1/3537	2	None: 2/27783	(PRJEB25991, ERR2513276), (PRJEB27847, ERR2707158)
1854312	p.Ser234Pro	c.700T>C	missense	lineage3: 3/3537, lineage4.3.4.2: 1/2155	4	(Ethambutol, Rifampicin, Isoniazid, Pyrazinamide): 1/150, (Rifampicin, Isoniazid): 1/1029, (Rifampicin, Ofloxacin, Ethambutol, Isoniazid): 1/82, None: 1/27783	(PRJEB10385, ERR1034612), (PRJEB25972, ERR2510587), (PRJEB26001, ERR2516890), (PRJNA282721, SRR2101656)
1854316	p.Gly235Glu	c.704G>A	missense	lineage3: 1/3537	1	None: 1/27783	(PRJEB25991, ERR2512946)
1854318	p.Gly236Arg	c.706G>A	missense	None: 6/2223, lineage1.1.2.2: 1/951	7	None: 7/27783	(PRJEB11460, ERR1193754), (PRJEB1366, ERR279602), (PRJEB1366, ERR495133), (PRJEB15382, ERR1633904), (PRJEB18529, ERR1750925), (PRJEB18529, ERR1750926), (PRJEB25991, ERR2512597)
1854319	p.Gly236Val	c.707G>T	missense	lineage4.4.1.1: 2/1218	2	None: 2/27783	(PRJEB25991, ERR2513478), (PRJEB25991, ERR2515069)
1854320	p.Gly236Gly	c.708G>A	synonymous	lineage4.3.4.1: 3/494	3	None: 3/27783	(PRJEB25592, ERR2446338), (PRJEB26002, ERR2517647), (PRJEB32037, ERR3275309)
1854322	p.Ala237Val	c.710C>T	missense	lineage4.5: 2/533	2	None: 2/27783	(PRJEB23157, ERR2179595), (PRJNA268900, SRR1723909)
1854323	p.Ala237Ala	c.711G>C	synonymous	lineage3: 1/3537	1	None: 1/27783	(PRJEB25991, ERR2512574)
1854326	p.Glu238Glu	c.714G>A	synonymous	None: 3/2223	3	(Pyrazinamide,): 3/219	(PRJEB25592, ERR2446400), (PRJEB26002, ERR2517425), (PRJEB32037, ERR3275354)
1854327	p.Ser239Cys	c.715A>T	missense	lineage4.1.1.3: 3/1178	3	(Ethambutol, Isoniazid): 1/157, (Isoniazid,): 3/1780	(PRJEB25997, ERR2515552), (PRJNA198129, SRR833031), (PRJNA198129, SRR833054)
1854328	p.Ser239Thr	c.716G>C	missense	lineage4.4.2: 5/273	5	(Isoniazid,): 2/1780, (Streptomycin, Isoniazid): 1/593, None: 2/27783	(PRJEB23157, ERR2179630), (PRJNA268900, SRR1723963), (PRJNA390471, SRR5709740), (PRJNA413593, SRR6152991), (PRJNA413593, SRR6398079)
1854332	p.Leu240Leu	c.720C>G	synonymous	lineage4.3: 1/2990	1	(Rifampicin, Isoniazid, Pyrazinamide): 1/353	(PRJNA233383, SRR1166325)
1854337	p.Val242Gly	c.725T>G	missense	lineage4.3: 2/2990	2	None: 2/27783	(PRJEB25991, ERR2512689), (PRJEB25991, ERR2513621)
1854337	p.Val242Ala	c.725_729delTCGCGinsCCGCC	missense	lineage4.1.2.1: 2/2867	2	(Rifampicin,): 1/881, None: 1/27783	(PRJEB30933, ERR3148158), (PRJEB30933, ERR3148205)
1854354	p.Ile248Val	c.742A>G	missense	lineage4.2.1: 1/737	1	None: 1/27783	(PRJNA302362, SRR3675215)
1854358	p.Cys249Phe	c.746G>T	missense	lineage2.2.1: 1/9163	1	(Rifampicin, Isoniazid): 1/1029	(PRJEB10037, ERR983241)
1854360	p.Leu250Leu	c.748C>T	synonymous	lineage1: 12/244	12	(Streptomycin,): 3/620, None: 9/27783	(PRJEB25592, ERR2446192), (PRJEB25592, ERR2446310), (PRJEB25592, ERR2446415), (PRJEB25592, ERR2446572), (PRJEB26002, ERR2517163), (PRJEB26002, ERR2517237), (PRJEB26002, ERR2517297), (PRJEB26002, ERR2517641), (PRJEB32037, ERR3275171), (PRJEB32037, ERR3275174), (PRJEB32037, ERR3275178), (PRJEB32037, ERR3275668)
1854370	p.Ala254fs	c.759dupC	frameshift	lineage4.3.4.2: 1/2155	1	(Ethambutol, Rifampicin, Isoniazid, Ofloxacin): 1/81	(PRJEB27366, ERR2653122)
1854372	p.Ala254Thr	c.760G>A	missense	lineage3: 1/3537	1	(Isoniazid,): 1/1780	(PRJNA401515, SRR6046023)
1854373	p.Ala254Val	c.761C>T	missense	lineage3: 1/3537, lineage4.2.1: 1/737	2	(Rifampicin, Streptomycin, Ethambutol, Ofloxacin, Isoniazid): 1/5, None: 1/27783	(PRJEB25972, ERR2510256), (PRJNA482716, SRR7645811)
1854374	p.Ala254Ala	c.762T>C	synonymous	None: 69/2223	69	(Isoniazid,): 1/1780, None: 68/27783	(PRJDB6469, DRR120408), (PRJDB6469, DRR120409), (PRJEB14479, ERR1462574), (PRJEB14479, ERR1462575), (PRJEB14479, ERR1462576), (PRJEB14479, ERR1462577), (PRJEB14479, ERR1462578), (PRJEB14479, ERR1462579), (PRJEB14479, ERR1462580), (PRJEB14479, ERR1462581), (PRJEB14479, ERR1462582), (PRJEB14479, ERR1462583), (PRJEB14479, ERR1462584), (PRJEB14479, ERR1462585), (PRJEB14479, ERR1462586), (PRJEB14479, …
1854376	p.Arg255Gln	c.764G>A	missense	lineage3: 5/3537	5	(Streptomycin,): 3/620, None: 2/27783	(PRJEB25592, ERR2446418), (PRJEB26002, ERR2517605), (PRJEB32037, ERR3275357), (PRJEB32037, ERR3275837), (PRJNA401515, SRR6045576)
1854379	p.Ala256Val	c.767C>T	missense	lineage3: 6/3537	6	(Rifampicin, Streptomycin, Isoniazid): 4/1146, (Streptomycin, Isoniazid): 2/593	(PRJEB32037, ERR3275881), (PRJEB32037, ERR3276107), (PRJNA229303, SRR1162836), (PRJNA229303, SRR1165369), (PRJNA229303, SRR1166804), (PRJNA229303, SRR1167099)
1854386	p.Gly258Gly	c.774C>T	synonymous	lineage4.8: 3/3234	3	None: 3/27783	(PRJEB25543, ERR2503364), (PRJEB28497, ERR2791532), (PRJEB28497, ERR2791551)
1854389	p.Arg259Arg	c.777C>T	synonymous	lineage4.3.4.2: 1/2155	1	None: 1/27783	(PRJEB2794, ERR176489)
1854392	p.Arg260Arg	c.780C>T	synonymous	lineage3: 9/3537	9	(Isoniazid,): 1/1780, None: 8/27783	(PRJEB26001, ERR2516776), (PRJEB26001, ERR2516830), (PRJEB26001, ERR2516855), (PRJEB26001, ERR2516869), (PRJEB26001, ERR2516873), (PRJEB26001, ERR2516919), (PRJEB26001, ERR2517034), (PRJEB26001, ERR2517048), (PRJEB26001, ERR2517058)

### Sheet: Legend for Mutation overlap
Supplemental Data 5 (continued): Mutation overlap between tsnR Thr156fs and rplC Cys154Arg
Column name	Column description
Accession # for tsnR Thr156fs	Accession numbers (Project,Run) for the 6 clinical isolates harboring the Thr156fs mutation in tsnR
Accession # rplC Cys154Arg	Accession numbers (Project,Run) for the 122 clinical isolates harboring the Cys154 mutation in rplC
Accession # Overlap	Accession numbers (Project,Run) for the 2 clinical isolates harboring both the Thr156fs mutation in tsnR and the Cys154Arg mutation in rplC

### Sheet: Mutation overlap
Accession # for tsnR Thr156fs	Accession # rplC Cys154Arg	Accession # Overlap
PRJEB7281,ERR553107	PRJEB25997,ERR2515224	PRJNA379070,SRR5341316
PRJNA379070,SRR5341316	PRJEB39561,ERR5866095	PRJNA379070,SRR5341353
PRJNA379070,SRR5341353	PRJEB9680,ERR552036
PRJNA390471,SRR5709874	PRJNA379070,SRR5341316
PRJNA413593,SRR6397427	PRJNA379070,SRR5341353
PRJNA413593,SRR6397528	PRJNA525564,SRR8692756
	PRJNA525564,SRR8692757
	PRJNA525564,SRR8692758
	PRJNA525564,SRR8692759
	PRJNA525564,SRR8692760
	PRJNA525564,SRR8692761
	PRJNA525564,SRR8692762
	PRJNA525564,SRR8692763
	PRJNA525564,SRR8692764
	PRJNA525564,SRR8692765
	PRJNA525564,SRR8692766
	PRJNA525564,SRR8692767
	PRJNA525564,SRR8692768
	PRJNA525564,SRR8692769
	PRJNA525564,SRR8692770
	PRJNA525564,SRR8692771
	PRJNA525564,SRR8692772
	PRJNA525564,SRR8692773
	PRJNA525564,SRR8692774
	PRJNA525564,SRR8692775
	PRJNA525564,SRR8692776
	PRJNA525564,SRR8692777
	PRJNA525564,SRR8692778
	PRJNA525564,SRR8692779
	PRJNA525564,SRR8692780
	PRJNA525564,SRR8692781
	PRJNA525564,SRR8692783
	PRJNA525564,SRR8692784
	PRJNA525564,SRR8692786
	PRJNA525564,SRR8692787
	PRJNA525564,SRR8692788
	PRJNA525564,SRR8692789
	PRJNA525564,SRR8692792
	PRJNA525564,SRR8692793
	PRJNA525564,SRR8692794
	PRJNA525564,SRR8692795
	PRJNA525564,SRR8692796
	PRJNA525564,SRR8692797
	PRJNA525564,SRR8692798
	PRJNA525564,SRR8692801
	PRJNA525564,SRR8692802
	PRJNA525564,SRR8692803
	PRJNA525564,SRR8692804
	PRJNA525564,SRR8692806
	PRJNA525564,SRR8692807
	PRJNA525564,SRR8692808
	PRJNA525564,SRR8692809
	PRJNA525564,SRR8692810
	PRJNA525564,SRR8692813
	PRJNA525564,SRR8692814
	PRJNA525564,SRR8692815
	PRJNA525564,SRR8692816
	PRJNA525564,SRR8692817
	PRJNA525564,SRR8692819
	PRJNA525564,SRR8692820
	PRJNA525564,SRR8692821
	PRJNA525564,SRR8692823
	PRJNA525564,SRR8692824
	PRJNA525564,SRR8692827
	PRJNA525564,SRR8692828
	PRJNA525564,SRR8692829
	PRJNA525564,SRR8692830
	PRJNA525564,SRR8692831
	PRJNA525564,SRR8692832
	PRJNA525564,SRR8692833
	PRJNA525564,SRR8692834
	PRJNA525564,SRR8692835
	PRJNA525564,SRR8692836
	PRJNA525564,SRR8692837
	PRJNA525564,SRR8692838
	PRJNA525564,SRR8692839
	PRJNA525564,SRR8692840
	PRJNA525564,SRR8692841
	PRJNA525564,SRR8692842
	PRJNA525564,SRR8692843
	PRJNA525564,SRR8692844
	PRJNA525564,SRR8692845
	PRJNA525564,SRR8692846
	PRJNA525564,SRR8692847
	PRJNA525564,SRR8692848
	PRJNA525564,SRR8692854
	PRJNA525564,SRR8692856
	PRJNA525564,SRR8692857
	PRJNA525564,SRR8692860
	PRJNA525564,SRR8692862
	PRJNA525564,SRR8692864
	PRJNA525564,SRR8692865
	PRJNA525564,SRR8692866
	PRJNA525564,SRR8692867
	PRJNA525564,SRR8692869
	PRJNA525564,SRR8692870
	PRJNA525564,SRR8692871
	PRJNA525564,SRR8692873
	PRJNA525564,SRR8692874
	PRJNA525564,SRR8692875
	PRJNA525564,SRR8692876
	PRJNA525564,SRR8692880
	PRJNA525564,SRR8692881
	PRJNA525564,SRR8692883
	PRJNA525564,SRR8692884
	PRJNA525564,SRR8692886
	PRJNA525564,SRR8692888
	PRJNA525564,SRR8692890
	PRJNA525564,SRR8692891
	PRJNA525564,SRR8692892
	PRJNA525564,SRR8692894
	PRJNA525564,SRR8692895
	PRJNA525564,SRR8692896
	PRJNA525564,SRR8692900
	PRJNA525564,SRR8692901
	PRJNA525564,SRR8692902
	PRJNA525564,SRR8692903
	PRJNA525564,SRR8692904
	PRJNA525564,SRR8692906
	PRJNA525564,SRR8692908
	PRJNA525564,SRR8692909
	PRJNA525564,SRR8692910
